# Genomewide association study reveals transient loci underlying the genetic architecture of biomass accumulation under cold stress in Sorghum

**DOI:** 10.1101/760025

**Authors:** Nadia Shakoor, Erica Agnew, Greg Ziegler, Scott Lee, César Lizárraga, Noah Fahlgren, Ivan Baxter, Todd C. Mockler

## Abstract

*Sorghum bicolor* is a promising cellulosic feedstock crop for bioenergy because of its potential for high biomass yields. However, in its early growth phases, sorghum is sensitive to cold stress, preventing early planting in temperate environments. Cold temperature adaptability is vital for the successful cultivation of both bioenergy and grain sorghum at higher latitudes and elevations, and for early season planting or to extend the growing season. Identification of genes and alleles that enhance biomass accumulation of sorghum grown under early cold stress would enable the development of improved bioenergy sorghum through breeding or genetic engineering. We conducted image-based phenotyping on 369 accessions from the sorghum Bioenergy Association Panel (BAP) in a controlled environment with early cold treatment. The BAP is a collection of densely genotyped and racially, geographically, and phenotypically diverse accessions. The plants were weighed, watered, and imaged daily to measure growth dynamics and water use efficiency (WUE). Daily, non-destructive imaging allowed for a temporal analysis of growth-related traits in response to cold stress. We performed a genome-wide association study (GWAS) to identify candidate genomic intervals and genes controlling response to early cold stress. GWAS identified transient quantitative trait loci (QTL) strongly associated with each growth-related trait, permitting an investigation into the genetic basis of cold stress response at different stages of development. The analysis identified *a priori* and novel candidate genes associated with growth-related traits and the temporal response to cold stress.

**SIGNIFICANCE STATEMENT:** Genome-wide association study of bioenergy sorghum accessions phenotyped under early season cold stress revealed transient QTLs for highly heritable biomass and growth-related traits that appeared as the temperature increased and plants developed. Sorghum accessions clustered into multiple groups for each heritable trait with distinct growth profiles. GWAS identified candidate genes associated with growth traits and cold stress responses. The top-performing accessions with the highest growth-related trait values over time and temperature shifts will be useful for further genetic analysis and breeding or engineering efforts directed at biomass yield enhancements.
