## Supplemental File 3 for "Genomewide association study reveals transient loci underlying the genetic architecture of biomass accumulation under cold stress in Sorghum"

### Sheet: S3a
S3a: BAP accessions that germinated within 10 dap
Genotype	Germination (dap)
PI329299	9
PI329478	9
PI329711	9
PI570109	9
PI653616	9
PI656026	9
PI521280	9.33333
PI257600	9.5
PI535785	9.5
PI152963	9.66667
PI329403	9.66667
PI453177	9.66667
PI563331	9.66667
PI569886	9.66667
PI585961	9.66667
PI152651	10
PI152727	10
PI156871	10
PI179749	10
PI180348	10
PI226096	10
PI267573	10
PI329550	10
PI329569	10
PI329665	10
PI330169	10
PI330184	10
PI510757	10
PI521152	10
PI533792	10
PI534120	10
PI534165	10
PI562982	10
PI563329	10
PI563330	10
PI569097	10
PI569416	10
PI570431	10
PI576399	10
PI643016	10
PI92270	10

### Sheet: S3b
S3b: BAP accessions that germinated after 10 dap
Genotype	Germination Date (dap)
PI170787	10.3333
PI196586	10.3333
PI196598	10.3333
PI19770	10.3333
PI221651	10.3333
PI329326	10.3333
PI329465	10.3333
PI329480	10.3333
PI330167	10.3333
PI562985	10.3333
PI562998	10.3333
PI563222	10.3333
PI564163	10.3333
PI586443	10.3333
PI586499	10.3333
PI152967	10.5
PI218112	10.5
PI330168	10.5
PI505722	10.5
PI562990	10.5
PI563009	10.5
PI563348	10.5
PI181899	10.6667
PI276837	10.6667
PI297130	10.6667
PI329351	10.6667
PI329617	10.6667
PI330833	10.6667
PI330858	10.6667
PI527045	10.6667
PI563002	10.6667
PI585608	10.6667
PI642998	10.6667
PI651495	10.6667
PI653617	10.6667
PI152694	11
PI152816	11
PI152966	11
PI155760	11
PI156268	11
PI221548	11
PI250583	11
PI255744	11
PI273465	11
PI302252	11
PI329300	11
PI329319	11
PI329511	11
PI329546	11
PI329605	11
PI329644	11
PI329702	11
PI455221	11
PI455280	11
PI505717	11
PI506069	11
PI562971	11
PI563196	11
PI563338	11
PI569244	11
PI569418	11
PI569421	11
PI570114	11
PI641892	11
PI655972	11
PI655983	11
PI145626	11.3333
PI156217	11.3333
PI329518	11.3333
PI329841	11.3333
PI452619	11.3333
PI562897	11.3333
PI620157	11.3333
PI641807	11.3333
PI641815	11.3333
PI641862	11.3333
PI152971	11.5
PI156890	11.5
PI196049	11.5
PI452542	11.5
PI540518	11.5
PI570110	11.5
PI620072	11.5
PI641834	11.5
PI651491	11.5
PI155885	11.6667
PI156330	11.6667
PI157030	11.6667
PI167093	11.6667
PI329301	11.6667
PI329517	11.6667
PI329554	11.6667
PI329570	11.6667
PI330807	11.6667
PI453106	11.6667
PI506122	11.6667
PI542718	11.6667
PI562717	11.6667
PI563021	11.6667
PI563350	11.6667
PI566819	11.6667
PI570090	11.6667
PI585452	11.6667
PI641860	11.6667
PI146890	12
PI153877	12
PI154846	12
PI176766	12
PI273955	12
PI329466	12
PI329510	12
PI329519	12
PI329541	12
PI329551	12
PI329632	12
PI329864	12
PI330196	12
PI330803	12
PI35038	12
PI562730	12
PI562970	12
PI562981	12
PI569419	12
PI569459	12
PI570075	12
PI570106	12
PI570145	12
PI570254	12
PI576401	12
PI585461	12
PI641810	12
PI651496	12
PI145619	12.3333
PI152860	12.3333
PI152862	12.3333
PI266927	12.3333
PI329256	12.3333
PI329310	12.3333
PI329501	12.3333
PI330185	12.3333
PI455217	12.3333
PI506030	12.3333
PI511355	12.3333
PI526905	12.3333
PI533902	12.3333
PI563020	12.3333
PI563332	12.3333
PI569452	12.3333
PI570076	12.3333
PI63715	12.3333
PI643008	12.3333
PI656035	12.3333
PI147224	12.5
PI181080	12.5
PI337680	12.5
PI569422	12.5
PI569445	12.5
PI570400	12.5
PI145633	12.6667
PI152965	12.6667
PI157804	12.6667
PI329646	12.6667
PI330199	12.6667
PI455301	12.6667
PI455307	12.6667
PI533998	12.6667
PI569433	12.6667
PI569447	12.6667
PI570096	12.6667
PI585577	12.6667
PI641821	12.6667
PI641825	12.6667
PI655981	12.6667
PI144134	12.9378
PI145632	13
PI156326	13
PI195754	13
PI197542	13
PI273969	13
PI329333	13
PI329471	13
PI329614	13
PI552851	13
PI563032	13
PI563295	13
PI563355	13
PI569443	13
PI569458	13
PI570073	13
PI585966	13
PI619838	13
PI651493	13
PI656027	13
PI656065	13
PI175919	13.3333
PI329286	13.3333
PI330796	13.3333
PI521281	13.3333
PI563006	13.3333
PI573193	13.3333
PI583832	13.3333
PI641824	13.3333
PI152828	13.5
PI156178	13.5
PI181083	13.5
PI229841	13.5
PI562994	13.5
PI570085	13.5
PI152728	13.6667
PI152733	13.6667
PI152771	13.6667
PI330181	13.6667
PI330195	13.6667
PI586541	13.6667
PI641817	13.6667
PI641829	13.6667
PI646266	13.6667
PI154750	14
PI154987	14
PI155516	14
PI156393	14
PI156487	14
PI251672	14
PI303658	14
PI329440	14
PI330182	14
PI452544	14
PI453696	14
PI506114	14
PI513898	14
PI569465	14
PI641850	14
PI651497	14
PI641830	14.3333
PI152591	14.5
PI157033	14.5
PI22913	14.5
PI521290	14.5
PI569264	14.5
PI569454	14.5
PI656015	14.5
PI152730	14.6667
PI156203	14.6667
PI157035	14.6667
PI253986	14.6667
PI329545	14.6667
PI329710	14.6667
PI329865	14.6667
PI524475	14.6667
PI535792	14.6667
PI562997	14.6667
PI619807	14.6667
PI329843	15
PI563022	15
PI196583	15.3333
PI213900	15.3333
PI255239	15.3333
PI329473	15.3333
PI570039	15.3333
PI570042	15.3333
PI586435	15.3333
PI641836	15.3333
PI656025	15.3333
PI570371	15.5
PI593916	15.5
PI297155	15.6667
PI297171	16
PI569425	16
PI585406	16
PI535795	16.3333
PI562991	16.3333
PI585467	16.3333
PI646242	16.3333
PI562732	16.5
PI514456	16.6667
PI521019	16.6667
PI569420	16.6667
PI641835	16.6667
PI641909	16.6667
PI154844	17
PI155149	17
PI156463	17
PI291246	17
PI329435	17
PI329673	17
PI569453	17
PI570091	17
PI570087	17.5
PI570388	17.5
PI329645	17.6667
PI329699	17.6667
PI570071	17.6667
PI152751	18
PI257599	18
PI300117	18
PI329585	18
PI52606	18
PI569427	18
PI569460	18
PI585448	18
PI585954	18
PI646251	18.3333
PI152961	18.5
PI570031	18.6667
PI154944	19
PI329584	19
PI505735	19
PI561840	19
PI569435	19
PI300118	19.3333
PI154988	19.6667
PI337689	20
PI525049	20.3333
PI570373	20.5
PI329583	20.6667
PI562781	22
PI152923	23
PI535793	23.5
PI535794	23.5
PI570038	23.5
PI570074	23.6667
PI569457	24.5
PI300119	24.6667
PI569423	25
PI329615	25.3333
PI329618	25.6667
PI569148	29
PI569444	31.5
PI550604	40

### Sheet: S3c
S3c: BAP accessions that never germinated or died by 46 dap
Genotype	Rep
PI22913	2
PI52606	2
PI52606	3
PI147224	1
PI152591	2
PI152651	1
PI152651	3
PI152694	1
PI152694	2
PI152751	2
PI152828	1
PI152961	1
PI152966	2
PI152967	1
PI152971	1
PI153877	2
PI154844	3
PI154846	3
PI154987	3
PI156018	1
PI156018	2
PI156018	3
PI156178	1
PI156268	3
PI156487	2
PI156871	1
PI156890	3
PI157033	2
PI179749	1
PI181080	1
PI181083	1
PI196049	3
PI218112	1
PI226096	2
PI229841	3
PI255744	1
PI257599	1
PI257599	3
PI257600	1
PI267573	1
PI273465	2
PI273969	1
PI273969	2
PI291246	1
PI291246	2
PI300117	1
PI300117	2
PI329299	1
PI329299	3
PI329333	1
PI329333	2
PI329394	1
PI329394	2
PI329394	3
PI329435	2
PI329435	3
PI329440	3
PI329478	3
PI329519	2
PI329541	1
PI329546	1
PI329569	1
PI329569	2
PI329665	1
PI329665	3
PI329673	3
PI329702	3
PI329711	2
PI329711	3
PI329843	2
PI329864	1
PI330168	3
PI330169	2
PI330182	1
PI330182	2
PI337680	1
PI365512	1
PI365512	2
PI365512	3
PI452542	1
PI452544	1
PI505717	3
PI505722	1
PI505735	1
PI505735	3
PI506069	2
PI506069	3
PI506114	3
PI508366	1
PI508366	2
PI508366	3
PI510757	1
PI513898	3
PI521152	1
PI521290	1
PI533792	1
PI533792	3
PI534120	1
PI534165	1
PI534165	3
PI535785	1
PI535793	1
PI535794	1
PI540518	3
PI550604	1
PI550604	2
PI552851	1
PI552851	3
PI562732	3
PI562781	1
PI562781	2
PI562970	1
PI562971	1
PI562981	3
PI562982	3
PI562990	3
PI562994	2
PI563009	1
PI563032	2
PI563295	2
PI563348	1
PI568717	1
PI568717	2
PI568717	3
PI569090	1
PI569090	2
PI569090	3
PI569097	2
PI569097	3
PI569148	2
PI569264	3
PI569416	1
PI569416	3
PI569419	1
PI569419	2
PI569421	1
PI569421	2
PI569422	1
PI569423	2
PI569425	1
PI569425	2
PI569427	1
PI569435	1
PI569435	2
PI569443	3
PI569444	2
PI569445	2
PI569446	1
PI569446	2
PI569446	3
PI569454	1
PI569457	1
PI569458	3
PI569459	1
PI569460	3
PI569465	2
PI569465	3
PI570038	2
PI570047	1
PI570047	2
PI570047	3
PI570073	2
PI570085	2
PI570087	1
PI570106	3
PI570109	2
PI570109	3
PI570110	1
PI570145	2
PI570254	3
PI570371	2
PI570373	2
PI570388	3
PI570400	3
PI570431	2
PI576401	1
PI585406	2
PI585406	3
PI585454	1
PI585454	2
PI585454	3
PI585461	1
PI585461	3
PI585954	2
PI585966	3
PI593916	1
PI620072	1
PI641834	1
PI641850	2
PI643016	2
PI651491	2
PI651493	1
PI653616	1
PI653616	3
PI655978	1
PI655978	2
PI655978	3
PI656015	2
PI656026	1
PI656026	3
PI656027	1
PI656027	3
PI656065	3
