## Supplemental File 4 for "Genomewide association study reveals transient loci underlying the genetic architecture of biomass accumulation under cold stress in Sorghum"

### Sheet: S4.HeritabilityTable
S4: Heritability of Traits
Trait	H2	e2
Height 48 dap	0.537	0.463
Height 47 dap	0.533	0.467
Height 46 dap	0.528	0.472
Height 49 dap	0.526	0.474
Height 52 dap	0.519	0.481
Height 51 dap	0.514	0.486
Height 50 dap	0.512	0.488
Height 53 dap	0.507	0.493
Height 45 dap	0.506	0.494
Height 54 dap	0.494	0.506
Height 55 dap	0.486	0.514
Height 56 dap	0.48	0.52
Height 44 dap	0.479	0.521
Height 43 dap	0.469	0.531
Height 42 dap	0.431	0.569
Height 37 dap	0.427	0.573
Height 38 dap	0.415	0.585
Hull Area 49 dap	0.411	0.589
Height 36 dap	0.41	0.59
Hull Area 50 dap	0.408	0.592
Hull Area 51 dap	0.405	0.595
Height 39 dap	0.403	0.597
Hull Area 52 dap	0.399	0.601
Height 41 dap	0.396	0.604
Hull Area 48 dap	0.396	0.604
Height 40 dap	0.388	0.612
Height 35 dap	0.386	0.614
Hull Area 53 dap	0.384	0.616
Hull Area 47 dap	0.382	0.618
Height 27 dap	0.379	0.621
Height 34 dap	0.373	0.627
Height 26 dap	0.369	0.631
Hull Area 46 dap	0.366	0.634
Hull Area 54 dap	0.365	0.635
Hull Area 55 dap	0.361	0.639
Height 28 dap	0.36	0.64
Height 30 dap	0.359	0.641
Hull Area 56 dap	0.359	0.641
Height 29 dap	0.358	0.642
Height 33 dap	0.357	0.643
Height 25 dap	0.356	0.644
Hull Area 45 dap	0.354	0.646
Hull Area 44 dap	0.353	0.647
Height 32 dap	0.343	0.657
Height 31 dap	0.337	0.663
WUE 42 dap	0.33	0.67
WUE 40 dap	0.325	0.675
Hull Area 43 dap	0.325	0.675
WUE 41 dap	0.322	0.678
Height 24 dap	0.32	0.68
WUE 43 dap	0.318	0.682
WUE 44 dap	0.318	0.682
WUE 37 dap	0.315	0.685
Height 23 dap	0.311	0.689
WUE 38 dap	0.31	0.69
WUE 45 dap	0.308	0.692
Hull Area 42 dap	0.303	0.697
WUE 36 dap	0.301	0.699
Height 19 dap	0.297	0.703
WUE 20 dap	0.293	0.707
WUE 39 dap	0.293	0.707
WUE 35 dap	0.291	0.709
WUE 21 dap	0.288	0.712
WUE 46 dap	0.288	0.712
WUE 19 dap	0.287	0.713
WUE 22 dap	0.286	0.714
Hull Area 41 dap	0.286	0.714
WUE 23 dap	0.285	0.715
Height 20 dap	0.284	0.716
WUE 34 dap	0.28	0.72
Height 18 dap	0.278	0.722
Hull Area 40 dap	0.278	0.722
Height 22 dap	0.277	0.723
WUE 47 dap	0.277	0.723
WUE 24 dap	0.276	0.724
WUE 25 dap	0.276	0.724
WUE 30 dap	0.27	0.73
WUE 48 dap	0.27	0.73
Height 17 dap	0.267	0.733
Height 21 dap	0.267	0.733
WUE 31 dap	0.267	0.733
WUE 29 dap	0.265	0.735
WUE 49 dap	0.263	0.737
WUE 18 dap	0.261	0.739
WUE 26 dap	0.26	0.74
WUE 17 dap	0.259	0.741
WUE 27 dap	0.258	0.742
WUE 28 dap	0.256	0.744
WUE 32 dap	0.254	0.746
WUE 33 dap	0.253	0.747
Biomass 50 dap	0.248	0.752
Biomass 51 dap	0.246	0.754
Biomass 49 dap	0.245	0.755
WUE 50 dap	0.242	0.758
WUE 16 dap	0.239	0.761
Hull Area 37 dap	0.239	0.761
Biomass 48 dap	0.238	0.762
Biomass 52 dap	0.238	0.762
Hull Area 38 dap	0.236	0.764
Height 16 dap	0.235	0.765
Biomass 44 dap	0.234	0.766
Biomass 45 dap	0.233	0.767
Biomass 52 dap	0.233	0.767
Biomass 47 dap	0.232	0.768
Biomass 42 dap	0.231	0.769
Biomass 46 dap	0.229	0.771
Biomass 43 dap	0.228	0.772
Biomass 20 dap	0.226	0.774
Biomass 40 dap	0.226	0.774
Biomass 41 dap	0.226	0.774
Hull Area 25 dap	0.224	0.776
WUE 15 dap	0.222	0.778
Biomass 19 dap	0.222	0.778
Hull Area 36 dap	0.221	0.779
Biomass 21 dap	0.22	0.78
Height 15 dap	0.218	0.782
Biomass 54 dap	0.216	0.784
Biomass 22 dap	0.215	0.785
Biomass 55 dap	0.215	0.785
Biomass 37 dap	0.214	0.786
Hull Area 34 dap	0.213	0.787
Biomass 38 dap	0.213	0.787
WUE 51 dap	0.213	0.787
Biomass 23 dap	0.212	0.788
Hull Area 39 dap	0.209	0.791
Hull Area 23 dap	0.207	0.793
Hull Area 35 dap	0.205	0.795
Biomass 56 dap	0.204	0.796
Hull Area 30 dap	0.203	0.797
Biomass 36 dap	0.202	0.798
Biomass 24 dap	0.2	0.8
Hull Area 24 dap	0.2	0.8
Hull Area 31 dap	0.199	0.801
Biomass 17 dap	0.198	0.802
Biomass 25 dap	0.198	0.802
Hull Area 29 dap	0.198	0.802
Biomass 39 dap	0.198	0.802
Biomass 18 dap	0.196	0.804
Biomass 35 dap	0.195	0.805
Hull Area 22 dap	0.194	0.806
WUE 14 dap	0.192	0.808
Hull Area 26 dap	0.191	0.809
Biomass 34 dap	0.188	0.812
Biomass 30 dap	0.187	0.813
Biomass 16 dap	0.183	0.817
Biomass 29 dap	0.182	0.818
Biomass 31 dap	0.182	0.818
Biomass 26 dap	0.181	0.819
Hull Area 27 dap	0.18	0.82
Hull Area 33 dap	0.18	0.82
Hull Area 21 dap	0.178	0.822
Biomass 27 dap	0.178	0.822
Hull Area 28 dap	0.177	0.823
WUE 13 dap	0.175	0.825
Biomass 28 dap	0.175	0.825
WUE 52 dap	0.174	0.826
Height 14 dap	0.173	0.827
Biomass 15 dap	0.17	0.83
Biomass 32 dap	0.17	0.83
Biomass 33 dap	0.166	0.834
Hull Area 20 dap	0.163	0.837
Hull Area 32 dap	0.154	0.846
Biomass 14 dap	0.144	0.856
Hull Area 19 dap	0.143	0.857
WUE 12 dap	0.136	0.864
WUE 53 dap	0.136	0.864
Height 13 dap	0.135	0.865
Biomass 13 dap	0.126	0.874
Hull Area 18 dap	0.094	0.906
Biomass 12 dap	0.09	0.91
WUE 54 dap	0.086	0.914
Height 12 dap	0.079	0.921
WUE 11 dap	0.078	0.922
WUE 55 dap	0.064	0.936
Hull Area 17 dap	0.063	0.937
Hull Area 16 dap	0.058	0.942
Height 11 dap	0.047	0.953
Hull Area 2 dap	0.043	0.957
Biomass 11 dap	0.04	0.96
Height 2 dap	0.04	0.96
Hull Area 11 dap	0.039	0.961
Hull Area 15 dap	0.035	0.965
WUE 56 dap	0.033	0.967
Hull Area 7 dap	0.028	0.972
Height 8 dap	0.02	0.98
WUE 8 dap	0.017	0.983
Biomass 7 dap	0.014	0.986
Hull Area 8 dap	0.012	0.988
Hull Area 14 dap	0.011	0.989
Biomass 5 dap	0.011	0.989
Hull Area 13 dap	0.009	0.991
Hull Area 10 dap	0.007	0.993
Height 7 dap	0.006	0.994
WUE 7 dap	0.006	0.994
WUE 10 dap	0.004	0.996
WUE 5 dap	0.001	0.999
Biomass 10 dap	0	1
Height 10 dap	0	1
Hull Area 12 dap	0	1
Biomass 2 dap	0	1
WUE 2 dap	0	1
Biomass 3 dap	0	1
Height 3 dap	0	1
Hull Area 3 dap	0	1
WUE 3 dap	0	1
Biomass 4 dap	0	1
Height 4 dap	0	1
Hull Area 4 dap	0	1
WUE 4 dap	0	1
Height 5 dap	0	1
Hull Area 5 dap	0	1
Biomass 6 dap	0	1
Height 6 dap	0	1
Hull Area 6 dap	0	1
WUE 6 dap	0	1
Biomass 8 dap	0	1
Biomass 9 dap	0	1
Height 9 dap	0	1
Hull Area 9 dap	0	1
WUE 9 dap	0	1
