## Supplemental File 5 for "Genomewide association study reveals transient loci underlying the genetic architecture of biomass accumulation under cold stress in Sorghum"

### Sheet: Sheet1
Rank	Biomass	Height	Hull Area	WUE
1	PI146890	PI569244	PI300118	PI653616
2	PI563222	PI563222	PI452619	PI452619
3	PI585461	PI329299	PI453106	PI329403
4	PI452619	PI92270	PI455301	PI585461
5	PI19770	PI455301	PI152966	PI329300
6	PI329403	PI196586	PI329299	PI329299
7	PI453106	PI19770	PI329403	PI19770
8	PI329632	PI453106	PI19770	PI453106
9	PI563331	PI218112	PI146890	PI330199
10	PI329517	PI176766	PI330181	PI455301
11	PI455221	PI330185	PI570431	PI92270
12	PI329471	PI585966	PI226096	PI563331
13	PI455301	PI563329	PI273955	PI329471
14	PI329299	PI329300	PI563330	PI563222
15	PI329310	PI569264	PI330169	PI152966
16	PI145619	PI266927	PI452542	PI329517
17	PI641892	PI273969	PI92270	PI157033
18	PI302252	PI642998	PI176766	PI455280
19	PI330181	PI452619	PI562732	PI329310
20	PI570431	PI152966	PI218112	PI302252
21	PI653616	PI586499	PI525049	PI330803
22	PI92270	PI329310	PI330199	PI330181
23	PI180348	PI563002	PI563329	PI535785
24	PI330803	PI562717	PI563331	PI651495
25	PI329465	PI585961	PI569264	PI146890
26	PI535785	PI330169	PI266927	PI563330
27	PI563329	PI562982	PI329300	PI329841
28	PI563330	PI329403	PI586499	PI156871
29	PI329300	PI330182	PI250583	PI156890
30	PI329702	PI452542	PI569244	PI176766
31	PI330199	PI641830	PI563222	PI570110
32	PI157033	PI329256	PI170787	PI453696
33	PI152966	PI329644	PI179749	PI156487
34	PI176766	PI455217	PI156487	PI542718
35	PI329286	PI276837	PI563196	PI156463
36	PI329550	PI146890	PI157033	PI329286
37	PI453696	PI569420	PI455217	PI196586
38	PI218112	PI641807	PI641824	PI330184
39	PI329699	PI152828	PI563032	PI641817
40	PI329473	PI329301	PI329466	PI329473
41	PI562985	PI180348	PI569465	PI329550
42	PI329466	PI562985	PI330184	PI586541
43	PI329478	PI329841	PI302252	PI329702
44	PI329644	PI566819	PI585461	PI213900
45	PI329841	PI641835	PI157804	PI641892
46	PI157030	PI152728	PI330185	PI570431
47	PI562981	PI329665	PI180348	PI145619
48	PI196598	PI300118	PI329310	PI563329
49	PI542718	PI156463	PI196586	PI329632
50	PI585406	PI563032	PI641892	PI569264
51	PI329351	PI641821	PI329301	PI562981
52	PI330184	PI563196	PI535785	PI641834
53	PI641810	PI157033	PI506122	PI452542
54	PI156463	PI330181	PI641862	PI535795
55	PI569244	PI510757	PI453696	PI218112
56	PI155885	PI226096	PI642998	PI266927
57	PI569264	PI302252	PI562730	PI145626
58	PI656035	PI145619	PI653616	PI525049
59	PI329480	PI563331	PI569459	PI329699
60	PI35038	PI179749	PI145619	PI585467
61	PI569452	PI329435	PI300117	PI152967
62	PI156487	PI35038	PI155885	PI157804
63	PI156890	PI144134	PI273465	PI562730
64	PI273955	PI155885	PI562991	PI569244
65	PI641830	PI250583	PI329841	PI583832
66	PI527045	PI563348	PI641821	PI562971
67	PI562730	PI533998	PI455221	PI641835
68	PI641815	PI641810	PI175919	PI651493
69	PI455217	PI585406	PI152862	PI585966
70	PI506122	PI337680	PI152967	PI63715
71	PI330807	PI562730	PI641829	PI195754
72	PI329301	PI562991	PI156463	PI330185
73	PI586541	PI156890	PI562981	PI653617
74	PI195754	PI651495	PI562985	PI329440
75	PI226096	PI542718	PI156890	PI641829
76	PI570091	PI562998	PI195754	PI329301
77	PI641817	PI52606	PI562717	PI329478
78	PI329711	PI156268	PI641834	PI329570
79	PI570039	PI526905	PI585966	PI455221
80	PI196586	PI641817	PI651495	PI586443
81	PI452542	PI521290	PI641830	PI641810
82	PI563196	PI257600	PI527045	PI656035
83	PI526905	PI641862	PI329711	PI562732
84	PI641862	PI196598	PI656035	PI641836
85	PI455307	PI653617	PI329471	PI521152
86	PI569433	PI641829	PI563002	PI563196
87	PI153877	PI156871	PI524475	PI329665
88	PI525049	PI213900	PI569421	PI586499
89	PI646266	PI653616	PI619807	PI329435
90	PI152862	PI585608	PI585406	PI170787
91	PI330169	PI506122	PI156217	PI570091
92	PI569465	PI651491	PI585452	PI196583
93	PI329541	PI330833	PI181083	PI563332
94	PI455280	PI585954	PI196598	PI226096
95	PI329570	PI329473	PI329570	PI527045
96	PI250583	PI527045	PI521290	PI569421
97	PI641821	PI297171	PI641807	PI641821
98	PI593916	PI329710	PI562990	PI276837
99	PI562971	PI329865	PI329511	PI180348
100	PI569421	PI170787	PI221651	PI641862
101	PI585608	PI155760	PI562971	PI534120
102	PI170787	PI267573	PI585961	PI156178
103	PI586499	PI255239	PI641836	PI154846
104	PI563002	PI562990	PI63715	PI642998
105	PI585961	PI563330	PI535795	PI585406
106	PI329843	PI329699	PI542718	PI585961
107	PI585467	PI570388	PI651493	PI641807
108	PI329673	PI656025	PI641817	PI455307
109	PI641824	PI570431	PI35038	PI569465
110	PI641807	PI453696	PI330195	PI329546
111	PI330195	PI145626	PI570091	PI181083
112	PI154750	PI562732	PI526905	PI156203
113	PI196583	PI563022	PI569427	PI330858
114	PI330833	PI655981	PI152971	PI562991
115	PI641834	PI651497	PI586443	PI330807
116	PI267573	PI521280	PI569420	PI585608
117	PI329435	PI152971	PI505722	PI329466
118	PI506069	PI641834	PI510757	PI562985
119	PI330858	PI181080	PI562982	PI593916
120	PI276837	PI564163	PI255239	PI273955
121	PI154846	PI329864	PI156326	PI569416
122	PI521152	PI535795	PI157030	PI144134
123	PI562998	PI521281	PI329702	PI646266
124	PI585577	PI273465	PI583832	PI562990
125	PI562990	PI586541	PI329478	PI329644
126	PI535795	PI562971	PI653617	PI196598
127	PI585966	PI651496	PI562998	PI656026
128	PI152967	PI152967	PI197542	PI152730
129	PI330196	PI257599	PI641850	PI506114
130	PI179749	PI255744	PI144134	PI570388
131	PI156871	PI641892	PI506114	PI563032
132	PI521281	PI330796	PI569425	PI563022
133	PI651495	PI455280	PI586541	PI506122
134	PI641836	PI329466	PI329286	PI329465
135	PI144134	PI175919	PI563338	PI570031
136	PI563295	PI330803	PI570106	PI570106
137	PI329501	PI22913	PI329699	PI521290
138	PI562732	PI563020	PI641810	PI526905
139	PI329546	PI655983	PI585577	PI152862
140	PI300118	PI641836	PI585467	PI330796
141	PI329510	PI455221	PI521281	PI152727
142	PI570110	PI155149	PI153877	PI154750
143	PI255239	PI619807	PI641835	PI156326
144	PI152727	PI569148	PI155149	PI563002
145	PI329440	PI570106	PI455307	PI329843
146	PI175919	PI535785	PI152728	PI255239
147	PI570114	PI641860	PI273969	PI152961
148	PI221651	PI221651	PI329435	PI273465
149	PI329614	PI329511	PI337680	PI563348
150	PI569459	PI585577	PI506030	PI329614
151	PI651491	PI63715	PI276837	PI157030
152	PI152733	PI506114	PI155760	PI570114
153	PI157804	PI506030	PI641860	PI521280
154	PI563022	PI273955	PI329517	PI330195
155	PI651493	PI152862	PI455280	PI152728
156	PI63715	PI154844	PI145626	PI569425
157	PI534120	PI329519	PI570388	PI155760
158	PI583832	PI586443	PI22913	PI569459
159	PI563032	PI506069	PI329865	PI521281
160	PI586443	PI181083	PI329710	PI300118
161	PI570371	PI570145	PI585608	PI329545
162	PI213900	PI533792	PI562897	PI570071
163	PI656015	PI329465	PI563332	PI257600
164	PI641829	PI156326	PI196049	PI257599
165	PI510757	PI197542	PI521280	PI510757
166	PI570388	PI329286	PI330796	PI179749
167	PI329511	PI329570	PI213900	PI329865
168	PI154944	PI157030	PI563009	PI585452
169	PI585452	PI251672	PI329644	PI152971
170	PI641835	PI196583	PI251672	PI337680
171	PI52606	PI330199	PI156871	PI641830
172	PI620157	PI330184	PI156268	PI273969
173	PI570031	PI563332	PI329546	PI656065
174	PI329585	PI641909	PI329440	PI505722
175	PI337680	PI154944	PI563348	PI656015
176	PI330167	PI505717	PI570110	PI330833
177	PI152971	PI562897	PI329617	PI329618
178	PI273465	PI329617	PI152733	PI641824
179	PI266927	PI569453	PI569886	PI564163
180	PI562897	PI156203	PI651491	PI655981
181	PI329583	PI569416	PI329545	PI156217
182	PI152728	PI534120	PI152730	PI329519
183	PI329519	PI593916	PI329351	PI155885
184	PI506114	PI656035	PI330807	PI641815
185	PI145626	PI330168	PI52606	PI329673
186	PI570109	PI329517	PI330182	PI562781
187	PI655972	PI563009	PI569433	PI267573
188	PI329319	PI297155	PI569452	PI646242
189	PI570071	PI651493	PI453177	PI566819
190	PI653617	PI154987	PI300119	PI330196
191	PI655981	PI569097	PI154750	PI329541
192	PI156217	PI641815	PI651496	PI569433
193	PI181899	PI156487	PI257600	PI651496
194	PI641850	PI505722	PI641825	PI570039
195	PI156326	PI329480	PI181899	PI569460
196	PI521290	PI641825	PI329665	PI221651
197	PI642998	PI152860	PI181080	PI585577
198	PI570106	PI641824	PI221548	PI329511
199	PI562982	PI524475	PI563020	PI562998
200	PI564163	PI329478	PI329473	PI329518
201	PI329333	PI562981	PI156203	PI570109
202	PI569418	PI330195	PI329632	PI52606
203	PI155149	PI585452	PI521019	PI651491
204	PI181083	PI291246	PI152727	PI221548
205	PI330185	PI152727	PI297171	PI152651
206	PI152730	PI641850	PI156178	PI533998
207	PI651497	PI585467	PI570074	PI35038
208	PI521280	PI453177	PI656025	PI562717
209	PI329554	PI329711	PI196583	PI329480
210	PI330796	PI329632	PI643008	PI455217
211	PI619807	PI570110	PI655981	PI330182
212	PI562994	PI156178	PI585954	PI197542
213	PI570090	PI521019	PI257599	PI154987
214	PI329864	PI329501	PI330833	PI506030
215	PI257600	PI329351	PI329256	PI570090
216	PI154844	PI643008	PI563022	PI297130
217	PI251672	PI329702	PI154844	PI250583
218	PI506030	PI563338	PI570071	PI569420
219	PI155760	PI586435	PI154987	PI152733
220	PI152651	PI196049	PI154944	PI329501
221	PI646242	PI329518	PI329864	PI297171
222	PI505722	PI583832	PI651497	PI570076
223	PI641825	PI329569	PI586435	PI329319
224	PI569097	PI569452	PI329550	PI329510
225	PI533998	PI562994	PI329551	PI585954
226	PI297171	PI152733	PI329673	PI329551
227	PI562991	PI646266	PI593916	PI569418
228	PI569425	PI157804	PI569453	PI329711
229	PI563348	PI154846	PI641815	PI641909
230	PI152860	PI561840	PI569418	PI145633
231	PI156203	PI569433	PI566819	PI251672
232	PI651496	PI167093	PI656015	PI329617
233	PI156178	PI297130	PI329843	PI329351
234	PI569443	PI329673	PI330803	PI300117
235	PI329545	PI152923	PI330167	PI153877
236	PI145633	PI329615	PI156393	PI329326
237	PI656065	PI329614	PI329510	PI562897
238	PI303658	PI221548	PI330858	PI329256
239	PI152963	PI329471	PI534120	PI329585
240	PI297130	PI329583	PI620157	PI563295
241	PI563332	PI181899	PI569097	PI533792
242	PI524475	PI152816	PI330196	PI524475
243	PI641909	PI329545	PI570039	PI563020
244	PI152965	PI563355	PI570109	PI175919
245	PI22913	PI330196	PI570371	PI570145
246	PI273969	PI570091	PI533998	PI655983
247	PI329617	PI329550	PI152961	PI330169
248	PI221548	PI646242	PI570031	PI651497
249	PI533902	PI329551	PI570076	PI154844
250	PI576401	PI569459	PI569458	PI569452
251	PI329646	PI656065	PI267573	PI329554
252	PI570145	PI563350	PI505717	PI569443
253	PI569460	PI152751	PI513898	PI656027
254	PI154987	PI329605	PI570145	PI506069
255	PI197542	PI195754	PI655983	PI570075
256	PI641860	PI570371	PI329519	PI656025
257	PI643008	PI533902	PI152828	PI505717
258	PI329518	PI156217	PI329554	PI152860
259	PI655983	PI656015	PI641909	PI562994
260	PI643016	PI569421	PI330168	PI586435
261	PI505717	PI152961	PI297130	PI570096
262	PI152961	PI329554	PI329465	PI513898
263	PI329605	PI619838	PI562781	PI620157
264	PI563338	PI329546	PI562994	PI569427
265	PI329865	PI569886	PI329585	PI619838
266	PI329551	PI303658	PI329480	PI329710
267	PI329665	PI535792	PI655972	PI533902
268	PI569886	PI569458	PI570042	PI255744
269	PI156393	PI152730	PI570114	PI570371
270	PI329710	PI525049	PI154846	PI570042
271	PI569453	PI330167	PI570073	PI329333
272	PI569427	PI455307	PI656065	PI329583
273	PI156330	PI570075	PI569460	PI329605
274	PI570076	PI329319	PI569419	PI156268
275	PI156268	PI655972	PI569447	PI156330
276	PI562717	PI253986	PI646242	PI511355
277	PI586435	PI585461	PI152651	PI330168
278	PI569420	PI569425	PI570087	PI570074
279	PI563009	PI540518	PI152860	PI643008
280	PI453177	PI562781	PI570075	PI329615
281	PI569416	PI562970	PI506069	PI155149
282	PI329645	PI570073	PI156330	PI300119
283	PI573193	PI643016	PI291246	PI569419
284	PI155516	PI570031	PI329614	PI641850
285	PI570075	PI570039	PI570373	PI505735
286	PI329618	PI300119	PI329333	PI569453
287	PI570085	PI330807	PI521152	PI570087
288	PI513898	PI570074	PI619838	PI229841
289	PI569445	PI152694	PI569416	PI154944
290	PI563355	PI570090	PI563350	PI569458
291	PI196049	PI569427	PI152751	PI641860
292	PI330182	PI156330	PI573193	PI156393
293	PI569458	PI154988	PI533792	PI563006
294	PI229841	PI521152	PI152816	PI569097
295	PI570074	PI620157	PI570085	PI329864
296	PI300117	PI513898	PI569443	PI291246
297	PI330168	PI570076	PI643016	PI643016
298	PI257599	PI329333	PI152963	PI619807
299	PI570373	PI576399	PI329605	PI330167
300	PI585954	PI505735	PI569422	PI641825
301	PI329326	PI452544	PI569435	PI145632
302	PI562997	PI570071	PI563355	PI655972
303	PI570087	PI329326	PI562970	PI570085
304	PI566819	PI329645	PI255744	PI562982
305	PI521019	PI570400	PI646266	PI576401
306	PI561840	PI569444	PI562997	PI570373
307	PI181080	PI552851	PI329501	PI22913
308	PI656026	PI585448	PI303658	PI563009
309	PI167093	PI570038	PI329518	PI329646
310	PI152828	PI329843	PI329319	PI569447
311	PI511355	PI576401	PI569444	PI196049
312	PI656027	PI153877	PI563295	PI152828
313	PI329569	PI535794	PI329583	PI337689
314	PI656025	PI300117	PI570090	PI303658
315	PI563350	PI570254	PI152591	PI563338
316	PI569435	PI569419	PI152965	PI329645
317	PI570096	PI329440	PI564163	PI329569
318	PI563020	PI620072	PI576401	PI152963
319	PI300119	PI329585	PI329541	PI152751
320	PI569447	PI563021	PI570254	PI569444
321	PI329256	PI329510	PI145633	PI167093
322	PI619838	PI569418	PI505735	PI569435
323	PI255744	PI570114	PI229841	PI562997
324	PI337689	PI570042	PI329569	PI569422
325	PI570042	PI330858	PI533902	PI152923
326	PI152751	PI656026	PI145632	PI569445
327	PI569419	PI570373	PI152694	PI569886
328	PI291246	PI511355	PI511355	PI573193
329	PI152694	PI570087	PI329615	PI453177
330	PI297155	PI569423	PI167093	PI181899
331	PI562781	PI573193	PI561840	PI569423
332	PI329615	PI329618	PI152923	PI570073
333	PI533792	PI562997	PI253986	PI152965
334	PI157035	PI570085	PI570096	PI181080
335	PI570073	PI337689	PI646251	PI563355
336	PI562970	PI646251	PI569445	PI521019
337	PI569422	PI535793	PI329618	PI152816
338	PI152591	PI156393	PI329646	PI646251
339	PI570400	PI152965	PI297155	PI297155
340	PI152816	PI145632	PI563021	PI561840
341	PI569444	PI329584	PI570038	PI152591
342	PI145632	PI569443	PI552851	PI155516
343	PI253986	PI229841	PI570400	PI563350
344	PI563006	PI569447	PI563006	PI563021
345	PI152923	PI152651	PI620072	PI576399
346	PI646251	PI563006	PI329645	PI157035
347	PI620072	PI155516	PI569423	PI570400
348	PI540518	PI563295	PI155516	PI620072
349	PI563021	PI656027	PI452544	PI585448
350	PI569423	PI569460	PI656026	PI569457
351	PI585448	PI152963	PI576399	PI253986
352	PI505735	PI570109	PI569148	PI535794
353	PI570254	PI569465	PI585448	PI152694
354	PI576399	PI569435	PI157035	PI570254
355	PI535794	PI569422	PI535794	PI562970
356	PI570038	PI569445	PI540518	PI552851
357	PI154988	PI152771	PI152771	PI569454
358	PI569148	PI569457	PI337689	PI152771
359	PI569454	PI154750	PI569457	PI569148
360	PI569457	PI570096	PI154988	PI154988
361	PI152771	PI157035	PI656027	PI540518
362	PI535793	PI329541	PI569454	PI535793
363	PI552851	PI569454	PI535793	PI329584
364	PI452544	PI329646	PI329326	PI570038
365	PI329584	PI145633	PI329584	PI452544
366	PI534165	PI534165	PI534165	PI534165
367	PI535792	PI152591	PI514456	PI535792
368	PI514456	PI514456	PI535792	PI514456
369	PI550604	PI550604	PI550604	PI550604
