## Supplemental File 11 for "Genomewide association study reveals transient loci underlying the genetic architecture of biomass accumulation under cold stress in Sorghum"

### Sheet: Sheet1
	Candidate Gene	ID	Trait	Basepair	Distance to SNP (kbp)	Alleles	Description	Homolog	Homolog Description
1	Sobic.001G012300	Sb01g001200	Biomass 8 DAP	1153543	15	T/G	Similar to Cytochrome P450	AT4G39950 (70.3%)	CYP79B2, a gene involved in the Indolic glucosinolate pathway, is downregulated when plants are grown for three generations in the cold (9°C) (38).
									A cold-affected, auxin biosynthesis gene (39) .
									Decreased expression in ptl-D plants. ptl-D was defective in auxin action, and the alteration of auxin distribution corresponded to the curly leaf phenotype (40).
								AT2G22330 (69.4%)	CYP79B3, a gene involved in the Indolic glucosinolate pathway, is downregulated when plants are grown for three generations in the cold (9°C) (38).
								AT1G16410 (60.8%)	CYP79F1 upregulated when grown for three generations in the cold (9°C) (38).
								AT5G07990 (47.7%)	Putative cold incuded gene (41).
									Sugarcane homolog had increased expression when leaves cold-girdled for 56 hours (42).
								GRMZM2G140817 (45.7%)	Encodes coumarate 3-hydroxylase (C3H) and plays a vital role in the lignin biosynthesis pathway (43).
2	Sobic.001G104100	Sb01g009300	Hull Area 53-56 DAP	7961525	100	A/G	Similar to Putative ACT domain containing protein	AT4G22780 (48.6%)	Induced by myb4. OsMyb4 has been isolated as a cold inducible gene (44).
3	Sobic.001G104500	Sb01g009330	Hull Area 53-56 DAP	7961525	100	A/G	Growth regulating factor 1 related	AT2G22840 (42.3%)	Plants that overexpressied AtGRF1 developed larger leaves with longer petioles (45).
								AT4G37740 (43.4%)	Plants that overexpressied AtGRF2 developed larger leaves with longer petioles (45).
									Expression of GRF2 increased in gra-D mutants. Grandifolia-D (gra-D) mutants of Arabidopsis thaliana were characterized that developed huge leaves with two to three times more cells than the wild-type (46).
4	Sobic.001G141800	Sb01g012340	RGR 25 DAP	11389602	0	G/A	Similar to Putative serine/threonine kinase	AT4G23180 (59.3%)	Cold regulated gene in Thlaspi arvense (47).
5	Sobic.001G141900		RGR 25 DAP	11389602	15	G/A	Protein kinase PCTAIRE and related kinases // Protein kinase PITSLRE and related kinasesLinksB M	AT5G67360 (39.5%)	Peach homolog is cold induced in mesocarp tissue (48).
6	Sobic.001G170600	Sb01g014920	Biomass 7 DAP, WUE 7 DAP	14239780	15	C/G	F Box domain	Os04g02280 (58.4%)	Differentially expressed in cold tolerant and cold sensitive lines (49).
7	Sobic.001G293100		RGR 31 DAP	57023021	15	T/A	Peroxidase / Lactoperoxidase	AT5G17820 (55.4%)	Increased expression after short term (3 hours) and long term (48 hours) chilling stress (50).
			RGR 31 DAP	57023021	15	T/A	Peroxidase / Lactoperoxidase	AT4G11290 (57.2%)	Increased expression in brassinosteroid-insensitive mutants, bri1-9, which showed increased cold tolerance compared with both wild-type and BRI1-overexpressing transgenic plants (51).
									Increased expression in line overexpressing MeDREB1D(Y-3). MeDREB1D(Y-3) overexpression resulted in stronger tolerance to drought and cold stresses (52).
			RGR 31 DAP	57023021	15	T/A	Peroxidase / Lactoperoxidase	AT3G21770 (53.5%)	Increased expression in brassinosteroid-insensitive mutants, bri1-9, which showed increased cold tolerance compared with both wild-type and BRI1-overexpressing transgenic plants (51).
			RGR 31 DAP	57023021	15	T/A	Peroxidase / Lactoperoxidase	AT5G64120 (51.7%)	Increased expression in line overexpressing MeDREB1D. MeDREB1D overexpression resulted in stronger tolerance to drought and cold stresses (52).
									AtPRX71might contribute to the growth reduction observed in fungal polygalacturonase expressing plants by promoting ROS production (53).
8	Sobic.001G323801	Sb01g031380	RGR 25 DAP RGR 36 DAP	61139721	15	C/A	Invertase/pectin methylesterase inhibitor family	AT5G62360 (38.9%)	Cold induced Invertase/pectin methylesterase inhibitor (41).
									Peach homolog preferentially expressed in cold stored peach fruits (54).
									Cold induced gene with increased expression after exposure to 5°C for 6 hours compared to ambient temperature of 20°C (55).
								AT5G62350 (38.1%)	Upregulated by DREB1A overexpression and cold stress (56).
									Cold induced invertase/pectin methylesterase inhibitor family protein (41).
								AT4G25260 (37.65)	Pectinesterase upregulated during cold deacclimation (57).
								AT4G12390 (36.7%)	Cold repressed methylesterase inhibitor family protein PME1 (41).
9	Sobic.001G323900	Sb01g031390	RGR 25 DAP RGR 36 DAP	61139721	15	C/A	Similar to Putative uncharacterized protein	GRMZM2G083000 (38.5%)	GRMZM2G083000 lacks the F-box domain and thus is a potential candidate for interaction with ZmFBX92. The F-box protein FBX92 has been identified as a repressor of leaf growth in Arabidopsis. Overexpression of AtFBX92 resulted in plants with smaller leaves than the wild type, whereas plants with reduced levels of AtFBX92 showed, in contrast, increased leaf growth by stimulating cell proliferation …
10	Sobic.001G324100		RGR 25 DAP RGR 36 DAP	61139721	15	C/A	oxidoreductase	AT1G17020 (56.5%)	In the elongating maize internode, transciption of the maize homolog of AT1G17020, carboxylate oxidase (Q75IP9), a lignin metabolism gene, is highly correlated with secondary cell wall cellulase synthase ZmCesA genes (59).
								AT5G05600 (47.6%)	Flavonol synthase gene upregulated in freezing tolerant plants (60).
								AT5G54000 (51.3%)	Oxidoreductase gene with increased expression under cold stress in Thlaspi arvense (47).
11	Sobic.001G427500	Sb01g040160	WUE 8 DAP	70671169	0	C/A	Similar to Putative uncharacterized protein	AT5G41330 (42.7%)	Potato homolog upregulated in plants overexpressing CaWRKY1. The overexpression of CaWRKY1 in potato plants increased tolerance to drought stress without noticeably affecting other agricultural important factors, such as plant height, leaf size, and tuber formation (61).
									Differentially expressed in 35S:ABF3 plants that may contribute to drought-tolerance (62).
12	Sobic.001G500800	Sb01g046790	RGR 25 DAP	77004071	5	G/A	Similar to Os03g0152400 protein	AT1G51680 (61.7%)	Increased expression under cold treatment (3°C) (63).
								AT3G48990 (48.5%)	AMP-dependent synthetase enriched in Korean rapeseed cultivars during early times of cold stress (64).
13	Sobic.001G500900	Sb01g046800	RGR 25 DAP	77004071	15	G/A	similar to Class III peroxidase 36 precursor	AT5G17820 (42.8%)	Increased expression after short term (3hours) and long term (48 hours) chilling stress (50).
								AT5G64120 (41.6%)	Increased expression in line overexpressing MeDREB1D. MeDREB1D overexpression resulted in stronger tolerance to drought and cold stresses (52).
									AtPRX71 might contribute to the growth reduction observed in fungal polygalacturonase exprssing plants by promoting ROS production (53).
									Increased expression in bri mutant and BRI1 overexpressing plants compared with those of wild type plants. Mutant alleles that are defective in BRI1 display severely growth-inhibited dwarf phenotypes, whereas BRI1-overexpressing transgenic plants appear as constitutive BR-treated phenotypes with longer and narrower growth in their leaves and petioles (51).
								AT5G39580 (40.7%)	Expression induced after drought treatment in lines overexpressing cold shock domain protein (65).
									Increased expression in bri mutant and BRI1 overexpressing plants compared with those of wild type plants. mutant alleles that are defective in BRI1 display severely growth-inhibited dwarf phenotypes, whereas BRI1-overexpressing transgenic plants appear as constitutive BR-treated phenotypes with longer and narrower growth in their leaves and petioles (51).
									Increased expression in line overexpressing MeDREB1D. MeDREB1D overexpression resulted in stronger tolerance to drought and cold stresses (52).
								AT1G14550 (43.9%)	Increased expression in line overexpressing MeDREB1D. MeDREB1D overexpression resulted in stronger tolerance to drought and cold stresses (52).
								AT3G50990 (40.3%)	Differentially expressed in response to cold temperature (66).
								AT1G05260 (41.2%)	Increased expression in brassinosteroid-insensitive mutants, bri1-9, which showed increased cold tolerance compared with both wild type and BRI1-overexpressing transgenic plants (51).
								AT1G05240 (41.2%)	Increased expression in brassinosteroid-insensitive mutants, bri1-9, which showed increased cold tolerance compared with both wild type and BRI1-overexpressing transgenic plants (51).
								AT5G05340 (39.6%)	Increased expression in line overexpressing MeDREB1D. MeDREB1D overexpression resulted in stronger tolerance to drought and cold stresses (52).
									Up-regulated in response to cold stress (67).
14	Sobic.001G506100	Sb01g047250	RGR 31 DAP	77439532	15	A/G	Similar to Os03g0145000 protein	AT5G65700 (57.6%)	BAM1 is preferentially expressed in the root tip, including the quiescent center and its surrounding stem cells. Three receptors, BAM1, RPK2 and CLV2-CRN/SOL2, are involved in analogous signaling processes to restrict cell proliferation in the RAM (68).
								AT4G20270 (56.3%)	C. bungeana homolog downregulated by chilling stress (69).
								AT5G48940 (57.8%)	Expression of RGI2, which is driven by its own promoter, is abundantly expressed in the root meristem zone, and can greatly reverse the short root and small meristem phenotype (70).
									RGFR2 interacts with RGF peptides in Arabidopsis, is involved in the perception of root meristem growth factor (71).
								AT3G24240 (53.4%)	RGFR1, a leucine-rich repeat RK that directly interacts with RGF peptides in Arabidopsis, is involved in the perception of root meristem growth factor (71).
									RGI1 may be detrimental to normal root growth and development (70).
								Os04g04330 (55.1%)	ORF4 has been identified as the probable candidate gene for CTB4a. The expression of CTB4a was highly induced in panicles and leaves of a cold tolerant line by exposure to cold stress (72).
15	Sobic.002G013400	Sb02g001390	WUE 14- 19 DAP, Biomass 14 -20 DAP	1199928	5	G/A	Weakly similar to Fusarium resistance protein I2C-5-like	Os04g30660 (21.3%)	Differentially expressed in lowland and upland rice under drought conditions (73).
16	Sobic.002G013550	Sb02g001393	WUE 14- 19 DAP, Biomass 14 -20 DAP	1199928	15	G/A	ubiquitin C (UBC)	AT2G36170 (42.3%)	A candidate protein for interacting with Arabidopsis COLD SHOCK DOMAIN PROTEIN 3 (AtCSP3) by yeast 2 hybrid (74).
								Os02g06640 (66.7%)	Upregulated in leaves under drought stress (75).
								Os09g31031 (41.4%)	Showed upregulation in panicle tissue under water-deficit stress (76).
17	Sobic.002G164700	Sb02g020840	Hull Area 49-52 DAP	51251863	15	G/A	Similar to Putative WIP1 protein	AT3G45260 (21.4%)	Cold regulated transcription factor (77).
18	Sobic.002G225100	Sb02g026570	RGR 27 DAP	61698343	15	G/T	Similar to Putative uncharacterized protein	AT4G34000 (53.3%)	Poplar homolog involved in response to cold stress that is differentially expressed in active and dormant cambium from poplar (78).
								AT1G49720 (51.4%)	ABA-responsive element binding factor that is cold inducible (39).
									Transcription factor with a highly preferable ICE1-binding cis-element (79).
									Poplar homolog involved in response to cold stress that is differentially expressed in active and dormant cambium from poplar (78).
									Cold induced gene (80).
								Os06g10880 (58.5%)	Upregulated under cold stress (81).
								GRMZM2G033413 (24.3%)	Upregulated under cold stress (82).
19	Sobic.002G272900	Sb02g030660	RGR 27 DAP	65622374	5	G/A	Similar to Homeodomain leucine zipper protein	AT2G46680 (34.6%)	Increased expression in esk1 mutants. The eskimo1 (esk1) mutation resulted in a 5.5°C improvement in freezing tolerance in the absence of cold acclimation (83).
									Highly induced after cold stress (84).
									Highly over-expressed in esk1 mutatnts. esk1 mutants were more tolerant to freezing, after acclimation, than wild type (85).
								AT3G61890 (35.0%)	Transcription factor with a highly preferable ICE1-binding cis-element and CBF3-binding ciselement in the promoter. Cold acclimation induces expression of the C-repeat binding transcription factors (CBF), which in turn activates downstream genes that confer chilling and freezing tolerance to plants. CBF is induced by ICE1 (inducer of CBF expression 1) (79).
									Cold induced gene (84).
									Increased expression in esk1 mutants. The eskimo1 (esk1) mutation resulted in a 5.5°C improvement in freezing tolerance in the absence of cold acclimation (83).
								AT1G69780 (26.7%)	ATHB13 is induced in S. lycopersicum after cold treatment for 12 hours (86).
								AT5G53980 (32.1%)	Transcription factor up-regulated during cold deacclimation (57).
								Os09g21180 (28.4%)	Increased expression under cold stress with overexpression of SNAC2. SNAC is thought to be induced under cold stress (87).
								GRMZM2G097349 (30.9%)	Increased expression in IN13 (elongating internode) compared to IN9 (lignifying internode) (88).
20	Sobic.002G273000		RGR 27 DAP	65622374	5	G/A	Leucine rich repeat proteins	AT2G25490 (44.2%)	EBF1 expression induced at 3 hours of cold treatment and then decreased to the basal level after 6 hours of cold treatment (89).
									EIN3 levels are controlled by EBF1 and EBF2 F-box proteins. EIN3 overexpression in Arabidopsis leads to slower growth and the EIN3 transcription factor is required for long-term growth inhibition response to ethylene in Arabidopsis (90).
								AT5G25350 (49.0%)	EBF2 is paralogous to EBF1, and overexpression of EBF1 results in plants insensitive to ethylene. Ethylene is a plant hormone involved in leaf expansion (91).
									EBF1 and -2 work coordinately in SCF complexes to repress ethylene action and levels of EIN3 are increased in mutants affecting either EBF1 or -2. The SCFEBF1/EBF2-dependent ubiquitination and subsequent removal of EIN3 is critical not only for proper ethylene signaling but also for growth in plants (92).
									EBF2 regulates ethylene signaling via degradation of the transcription factor ETHYLENE INSENSITIVE3 (EIN3) (93).
								Os02g10700 (42.7%)	Activation of OsEIN2 leads to enhanced degradation of OsEIL1 and OsEIL2 mediated by the OsFBL7 (Os02g10700) and OsFBL30 F-box proteins. This leads to lower levels of OsEIL1 and OsEIL2, resulting in higher levels of GA and enhanced growth. FBL7 (Os02g10700) may have a role in the slow onset of growth stimulation caused by the application of ethylene (90).
21	Sobic.002G329000	Sb02g035550	RGR 43 DAP	69832371	15	G/T	Similar to Putative uncharacterized protein	AT4G23180 (55%)	Up-regulated serine/threonine kinase-related protein under cold treatment in Thlaspi arvense (47).
22	Sobic.002G329100	Sb02g035560	RGR 43 DAP	69832371	15	G/T	Similar to Putative uncharacterized protein	AT4G23180 (56.3%)	Up-regulated serine/threonine kinase-related protein under cold treatment in Thlaspi arvense (47).
23	Sobic.002G329200	Sb02g035570	RGR 43 DAP	69832371	0	G/T	Similar to Os07g0542900 protein	AT1G64640 (35.3%)	Up-regulated under cold treatment in Thlaspi arvense (47).
24	Sobic.002G329300	Sb02g035580	RGR 43 DAP	69832371	5	G/T	Similar to Putative uncharacterized protein	AT4G14410 (46.1%)	Down regulated transcription factor under cold temperatures (77).
								GRMZM2G001930 (20.5%)	Down-regulated under cold stress (82).
25	Sobic.002G329400	Sb02g035590	RGR 43 DAP	69832371	15	G/T	Similar to Beta-amylase	AT4G17090 (48.5%)	During cold acclimation there was a significant increase in AtBMY8 expression. The cold enhancement of AtBMY8 expression is sustained after development of new leaves at 5 °C (94).
									Differentially expressed under cold stress (63).
								Os07g35880 (75%)	Downregulated BMY gene in OsMYB30 overexpressed plants, and up-regulated in the osmyb30 mutant. Overexpression of OsMYB30 in rice resulted in increased cold sensitivity, while the osmyb30 knockout mutant showed increased cold tolerance (95).
26	Sobic.002G357900	Sb02g037900	RGR 24 DAP	72052186	15	T/G	Similar to Putative uncharacterized protein OJ1047_C01.5	AT1G70630 (22.9%)	Mutant REDUCED ARABINOSE YARIV1 (RAY1) lines lacking At1g70630 resulted in shorter primary root length and smaller rosette diameter compared to the wild-type (96).
27	Sobic.002G388200	Sb02g040440	RGR 27 DAP	74210699	15	A/G	Predicted protein	Os03g25620 (60.8%)	Gene identified as encoding a low temperature viability protein (97).
28	Sobic.002G388400	Sb02g040450	RGR 27 DAP	74210699	5	A/G	Similar to Ripening-related protein-like	AT5G02230 (72.3%)	Cold responsive gene (48).
29	Sobic.002G392300	Sb02g040770	Biomass 12 DAP	74514218	15	T/A	Similar to Putative uncharacterized protein	AT4G11290 (55.4%)	Increased expression in brassinosteroid-insensitive mutants, bri1-9, which showed increased cold tolerance compared with both wild type and BRI1-overexpressing transgenic plants (51).
									Increased expression in line overexpressing MeDREB1D(Y-3). MeDREB1D(Y-3) overexpression resulted in stronger tolerance to drought and cold stresses (52).
								Os03g25340 (70.9%)	Differentially expressed in SNAC2 overexpressed rice plants. SNAC2 confers cold tolerance (87).
								GRMZM2G129935 (61.7%)	Present only in high biomass yielding lines in study comparing high biomass lines to low biomass lines (98).
30	Sobic.003G022700	Sb03g002150	Height 8 DAP	1963989	5	C/G	Similar to GA 2-oxidase 5	AT1G78440 (57.6%)	Brassica napus homolog identified as a candidate gene for plant height (99).
									Increased expression in ADC2 overexpressed line that showed drwarfism (100).
								AT1G30040 (57.9%)	Transgenic aspen plants tissue-specifically expressing AtGA2ox2 (AT1G30040) exhibited a lower growth rate than the wild-type plants, resulting in reduced shoot elongation (101).
									GA2-oxidase (At1g30040) was down-regulated under chilling conditions, so that flux through the GA biosynthetic pathway to be increased (102).
								Os01g55240 (63.8%)	Downregulated in rice mutant high-tillering dwarf 3 (htd3) plants exhibiting more tiller number and shorter culm length than the wild-type (103).
									Upregulated in cold tolerant line compared to cold sensitive line (104).
								GRMZM2G427618 (65.9%)	Identified as a cold responsive differentially expressed gene. GRMZM2G427618 exhibited stready upregulation over 24 hours of cold treatment (105).
31	Sobic.003G153200	Sb03g013330	RGR 41 DAP	16372825	0	G/T	Similar to Putative polygalacturonase PG2	AT1G48100 (61%)	At1g48100 identified as functioning in the expansion of multiple growing tissues and named POLYGALACTURONASE INVOLVED IN EXPANSION3 (PGX3) (106).
									Transcript level of polygalacturonase decreased in atnup160-1 mutant plants. atnup160-1 plants had altered cold-responsive gene expression and sensitivity to chilling stress and were defective in acquired freezing tolerance (107).
								AT1G60590 (47.7%)	Polygalacturonase upregulated by chilling (102).
								AT3G26610 (47.1%)	POLYGALACTURONASE INVOLVED IN EXPANSION1 (PGX1) is invovled in cell elongation and is expressed in expanding tissues throughout development, including seedlings, roots, leaves, and flowers (108).
32	Sobic.003G243900	Sb03g030030	RGR 22 DAP	58326479	15	A/T	Similar to Acid phosphatase-like	AT1G14290 (66.3%)	AT1G14290 (SBH2) encodes an LCB C-4 hydroxylase gene. sbh1-1 sbh2-1 double mutants displayed severe alterations in growth (109).
33	Sobic.003G244100	Sb03g030050	RGR 22 DAP	58326479	5	A/T	Similar to ABRE-binding factor BZ-1	AT2G46270 (35.9%)	GBF3 had cold treatment induced change in expression in Brassica oleracea homolog (110).
									Increaed expression in plants with esk1 mutation, which showed improved freezing tolerance (83).
34	Sobic.003G427500	Sb03g045960	Hull Area 50 DAP, RGR 15 DAP	73,087,058 (Hull area 50 DAP) 73,091,310 (RGR 15 DAP)	15	G/T (73,087,058) A/G (73,091,310)	Similar to Putative cytochrome P450-dependent fatty acid hydroxylase	AT5G63450 (58.4%)	C. bungeana homolog upregulated by chiling stress (69).
35	Sobic.004G081900		RGR 23 DAP	6702749	15	C/T	PROPROTEIN CONVERTASE SUBTILISIN/KEXIN	Os02g53860 (49.6%)	Putative subtilase 22 identified as an early cold-regulated protein (111).
36	Sobic.004G288300	Sb04g032390	Hull Area 21-25 DAP	62989269	15	C/G	Nucleobase:cation symporter-1, NCS1 family	AT5G03555 (71.5%)	Upregulated throughout two days of cold treatment (112).
37	Sobic.004G288400	Sb04g032400	Hull Area 21-25 DAP	62989269	15	C/G	Similar to Putative uncharacterized protein	AT1G65690 (36.2%)	C. bungeana homolog upregulated by chilling stress (69).
								AT2G35980 (37.8%)	Upregulated in acyl-CoA-binding proteins (ACBPs) overexpressing lines. ACBPs are invovled in development and stress response (113).
								AT3G11660 (41.3%)	Differentially expressed under freezing or post-freezing recovery (114).
38	Sobic.005G019100	Sb05g001630	RGR 27 DAP	1730801	5	T/C	Similar to TRAF-type zinc finger family protein	Os04g14110 (68.8%)	Identified as having a possible role in cell elongation (115).
39	Sobic.005G021300	Sb05g001805	RGR 23 DAP	1966419	5	C/G	Similar to Os07g0591300 protein	Os11g34790 (32.6%)	Increased expression with DaCBF7. CBF7 is a transcription factor, D. antarctica C-repeat binding factor 7, in Deschampsia antarctica, an Antarctic hairgrass. Overexpression of DaCBF7 enhanced tolerance to cold stress without growth defects in rice. Os11g34790 contains a putative CRT/DRE or low-temperature responsive elements in the promoter region. (116).
40	Sobic.005G055900	Sb05g004560	RGR 22 DAP	5663603	5	G/A	Leucine Rich Repeat (LRR_1) // Protein tyrosine kinase (Pkinase_Tyr) // Leucine rich repeat N-terminal domain (LRRNT_2) // Leucine Rich repeats (2 copies) (LRR_4) // Leucine rich repeat (LRR_8)	AT5G20480 (61.1%)	AT5G20480 has been established as a SERK-interacting protein. The somatic embryogenesis receptor kinases (SERKs) have been demonstrated to associate with multiple ligand-binding receptors to regulate plant growth (117).
41	Sobic.005G056000		RGR 22 DAP	5663603	0	G/A	AMP-ACTIVATED PROTEIN KINASE, GAMMA REGULATORY SUBUNIT	AT3G52950 (74.9%)	Identified as a gene that determines the increasing amount of radial growth resulting from height growth in Poplar trees (118).
42	Sobic.005G090800		RGR 27 DAP	13378992	15	T/C	PHD FINGER PROTEIN 20-RELATED	AT1G33420 (59.4%)	Identified as a cold regulated transciption factor that is down regualted in a southern accession association with a higher temperature climate (77).
43	Sobic.005G091000	Sb05g007480	RGR 27 DAP	13378992	15	T/C	Similar to receptor-like protein kinase 3	AT4G20270 (61.9%)	C. bungeana homolog down-regulated by chilling stress (69).
								AT1G75820 (59.4%)	Upregulated in stems undergoing secondary growth (119).
								Os04g04330 (48.9%)	Os04g04330 encodes CTB4a, a gene that confers cold tolerance (72).
44	Sobic.006G002100	Sb06g000380	RGR 39-40 DAP	382682	15	C/A	Similar to OSIGBa0123D13.3 protein	AT5G64460 (75.8%)	Identified as an important gene for plant growth andreporduction (120).
45	Sobic.006G057866		RGR 33 DAP	40312463	0	G/T	Pseudo-response regulator 7 (PRR7)		Ma1, represses flowering in long days in sorgum and was identified as pseudoresponse regulator protein (14).
46	Sobic.006G116600	Sb06g019790	RGR 36 DAP	48450391	15	A/G	Similar to H0305E08.5 protein	Os05g30750 (69.8%)	Significantly induced by chilling stress (121).
47	Sobic.006G204400	Sb06g027550	RGR 24 DAP	55,466,730 55,467,259	15	T/A (55,466,730) C/T (55,467,259)	Similar to Maltose excess protein 1-like, chloroplast precursor	AT5G17520 (67.6%)	mRNAabundance increased in repsonse to low temperatures in plants that overexpressed sucrose-phosphate synthase (94).
48	Sobic.006G204500	Sb06g027560	RGR 24 DAP	55,466,730 55,467,259	0	T/A (55,466,730) C/T (55,467,259)	Similar to B0403H10-OSIGBa0105A11.19 protein	AT5G26670 (64%)	Pectinesterase induced by chilling (102).
49	Sobic.006G204600	Sb06g027570	RGR 24 DAP	55,466,730 55,467,259	15	T/A (55,466,730) C/T (55,467,259)	Similar to B0403H10-OSIGBa0105A11.20 protein	AT3G57430 (48.8%)	Identified as a cold regulated gene (39).
50	Sobic.007G033300	Sb07g002860	Hull Area 27-30, 34-35 DAP	2934702	0	C/G	Plastocyanin-like domain; Similar to Os08g0137400 protein	Os08g04310 (54.4%)	Predicted as plastocyanin-like protein (122).
									Identified as putative plastocyanin-like domain containing protein (123).
								AT2G02850 (38%)	Plantacyanin expression reduced in miR408-OX plants. miR408-OX plants exhibit elevated growth vigor, higher fresh weight, and leaves morphologically larger than those of wild-type plants (124).
51	Sobic.007G033400	Sb07g002870	Hull Area 27-30, 34-35 DAP	2934702	5	C/G	Similar to Os08g0137400 protein	AT5G26330 (47.4%)	Exhibited changes in expression following induction of VND6, which is involved in xylem formation (125).
								AT2G02850 (39.1%)	Plantacyanin expression reduced in miR408-OX plants. miR408-OX plants exhibit elevated growth vigor, higher fresh weight, and leaves morphologically larger than those of wild-type plants (124).
52	Sobic.008G006800	Sb08g000710	RGR 30 DAP	575183	5	T/G	Similar to Leucine Rich Repeat family protein	AT2G36570 (38.9%)	At2g36570 may be involved in a fundamental cellular process such as cell expansion and elongation. Loss of function of At2g36570 resulted in irregular cell shape, defective vascular bundle lignification, aberrant leaf morphology, and delay in flowering timing (126).
								AT1G48480 (37.5%)	Identified as a cold regulated receptor-like kinase (39).
									Association with signaling generated from the early cold response (127).
53	Sobic.008G006900	Sb08g000720	RGR 30 DAP	575183	5	T/G	Similar to Laccase-23 precursor	Os12g01730 (72.8%)	Putative gene targeted by miRNA expressed differentially in anthers of two rice cultivars at the UNM stage under cool growth conditions (128).
								Os01g61160 (64.7%)	Upregulated in response to cold stress (121).
54	Sobic.008G058500	Sb08g004930	Height 2-3 DAP, Hull Area 2-3 DAP	6142090	5	A/G	Similar to Cytochrome P450	AT1G13090 (52.3%)	Shows significant changes after 6 hours at 14 °C when compared to the 20 °C (129).
								AT4G31500 (55.8%)	Identified as a cold-affected auxin related gene (39).
55	Sobic.008G118700	Sb08g017240	RGR 18 DAP	53112641	5	T/C	Similar to Respiratory burst oxidase	AT5G47910 (71.8%)	Affected in the down-regulation by chilling (102).
56	Sobic.008G152300	Sb08g020140	RGR 20 DAP	58474500	15	C/T	Similar to Putative uncharacterized protein OSJNBa0041P03.7	AT3G53270 (65%)	Up-regulated throughout 2 days of cold treatment in lag phase cells (112).
57	Sobic.008G156600	Sb08g020560	RGR 45 DAP	58905676	0	T/C	Similar to Leucine Rich Repeat family protein	AT3G54650 (61.7%)	Loss of FBL17 function reduces plant growth by altering cell division activity in shoot and root apical meristems (130).
58	Sobic.008G156900	Sb08g020580	RGR 45 DAP	58905676	15	T/C	Similar to Auxin-responsive protein IAA30	AT3G04730 (63.7%)	iaa16-1 was identified as a dominant gain-of-function mutation in At3g04730 that restricts growth of adult plants (131).
									Cassava homolog downregulated with low temperature (132).
								AT3G23050 (65.1%)	Identified as a direct auxin target gene involved in growth and in cross-talk with other signaling pathways (133).
									Decreased expression in VUP1 OX 9 day old seedlings. Constitutive overexpression of VUP1 caused severe dwarfism (134).
								Os05g14180 (41.3%)	Identified as a growth transcription factor up-regulated by cold-independent overexpression of OsMyb4 (135).
								Os05g48590 (38.8%)	Expression induced by cold stress (104).
59	Sobic.008G168400	Sb08g021375	Biomass 19-20 DAP	60254418	15	T/C	Weakly similar to Putative uncharacterized protein	AT2G01570 (45.9%)	Identified as a repressor of elongation growth (136).
									RGA accumulation enhanced by cold/CBF1. Constitutive expression of CBF1 confers freezing tolerance but also slows growth (137).
									The GFP:RGA level was enhanced at 12 °C in 8 day old roots (138).
								Os07g36170 (39.2%)	Differentially expressed in OsNPR1-OX compared with the wild-type. OsNPR1 affects rice growth and development (139).
60	Sobic.008G192800	Sb08g023280	RGR 13 DAP	62617925	5	T/C	Similar to Chromosome chr6 scaffold_3, whole genome shotgun sequence	Os03g57940 (83.5%)	Interacts with OsACA6, which exhibited cold tolerance compared to the wild type and has a promoter inducible by cold stress (140).
61	Sobic.009G189501	Sb09g024850	RGR 41-42 DAP	54129591	15	C/T	Similar to Os01g0778300 protein	AT3G13520 (59.7%)	Decreased expression in VUP1 OX 9 dayold seedlings. Constitutive overexpression of VUP1 caused severe dwarfism (134).
								AT4G26320 (61.3%)	Transcript level of At4g26320 decreased in atnup160-1 mutant plants. atnup160-1 plants had altered cold-responsive gene expression and sensitivity to chilling stress and were defective in acquired freezing tolerance (107).
62	Sobic.009G200700	Sb09g025820	Biomass 34-38 DAP, WUE 35-36 DAP	55067080	15	G/A		AT1G28280 (50.2%)	AtVQ4 and its Brassica rapa homolog, BrVQ4, were induced by cold and SA treatment. VQ motif–containing proteins in Arabidopsis thaliana and Oryza sativa are known to play an important role in plant growth, development, and stress responses (141).
								AT5G53830 (43.5%)	Identified as a cold-responsive gene downregulated with a difference greater than 1.5-fold by ahk2 ahk3 mutations compared with that of the wildtype. It has been shown that ARABIDOPSIS HISTIDINE KINASE(AHK)2, and AHK3 play roles in cold signaling (142) .
								Os05g44270 (55.7%)	Downregualted under drought stress (143).
63	Sobic.009G200800	Sb09g025830	Biomass 34-38 DAP, WUE 35-36 DAP	55067080	5	G/A	Similar to Os05g0519200 protein	GRMZM2G474546 (90.1%)	Differentially expressed in response to drought stress (144).
64	Sobic.009G200900	Sb09g025840	Biomas 34-38 DAP, WUE 35-36 DAP	55067080	0	G/A	Similar to Putative uncharacterized protein	AT2G20670 (49.5%)	AT2G20670 is upregulated in atmyb60-1 plants. AtMYB60 is negatively modulated during drought and a null mutation in AtMYB60 results in the constitutive reduction of stomatal opening and in decreased wilting under water stress conditions (145).
								AT2G38820 (32.9%)	P. euphratica homolog upregulated in drought-stressed leaves (146).
65	Sobic.009G221800	Sb09g027580	Hull Area 45 DAP, RGR 54-55 DAP	56,526,623 56,500,182	15	G/T(56526623) T/C(56500182)	Similar to Putative uncharacterized protein	AT4G23630 (60.2%)	Showed significant changes in expression after 6 hours at 14 °C when compared to 20 °C (129).
66	Sobic.009G221900	Sb09g027590	Hull Area 45 DAP, RGR 54-55 DAP	56,526,623 56,500,182	15	G/T(56526623) T/C(56500182)	Similar to Putative uncharacterized protein	Os10g36160 (44.3%)	Identified as a cold related gene (147).
67	Sobic.009G222100	Sb09g027610	Hull Area 45 DAP, RGR 54-55 DAP	56,526,623 56,500,182	0	G/T(56526623) T/C(56500182)	PROTEIN KINASE-LIKE PROTEIN-RELATED	Os04g29680 (35.7%)	Differentially expressed in SNAC2 overexpressed rice plants. SNAC2 confers cold tolerance (87).
68	Sobic.009G237700	Sb09g029000	RGR 26 DAP	57601358	15	A/G	Similar to Os01g0658700 protein	AT5G66530 (47.8%)	Downregulated in winter cultivars of barley, but not spring cultivars (148).
69	Sobic.010G057300	Sb10g004950	Hull Area 37 DAP	4476256	0	T/C	GALACTINOL--SUCROSE GALACTOSYLTRANSFERASE 6-RELATED	AT5G20250 (72%)	Showed significant changes after 6 h at 14 °C when compared to the 20 °C (129).
									Leaf enzyme in winter barley homolog is differentially expressed after 3 days at 3°C (63).
70	Sobic.010G088700	Sb10g007690	Height 5 DAP	7591313	5	A/C	Similar to Os02g0756800 protein	AT1G35140 (60.4%)	Downregulated in plants overexpressing YFP-SDG714. Overexpression of YFP-SDG714 inhibits plant growth (149).
									Upregulated in AtCSP3-overexpressing plants. AtCSP3 is a cold shock domain protein (65).
								AT2G17230 (49.1%)	Vitis vinifera homolog had increased epression in lines overexpressing CBF4 and there was increased expression of At1g35140 in Poplar overexpressing CBF4. CBF4 overexpression resulted in increased freezing tolerance and reduced growth phenotypes (150).
71	Sobic.010G088800	Sb10g007700	Height 5 DAP	7591313	15	A/C	Similar to Putative glucosyltransferase-10	Os06g11720 (69.3%)	Differentially expressed in OsNPR1-OX compared with the wild-type. OsNPR1 affects rice growth and development (139).
72	Sobic.010G246200	Sb10g028530	RGR 21 DAP	58,585,447 58,585,570	5	C/A(58585447) C/T(58585570)	Similar to Os06g0695800 protein	AT2G47000 (48.1%)	TWISTED DWARF1 (TWD1) acts as a chaperone of ABCB4 (At2g47000) and ABCB4 is delocalized and degraded in twd1. Polar auxin transport is reduced in twd1, causing dwarfism and disoriented growth (151).
								Os01g50100 (45.9%)	Multidrug resistance protein 4 is upregulated by cold and by overexpression of MYBS3. MYBS3 has been shown to be necessary for cold tolerance in rice (152).

### Sheet: Sheet2
Area 8 DAP	1153543
Hull Area 53-56 DAP	7961525
Hull Area 53-56 DAP	7961525
RelGR 25 DAP	11389602
RGR 25 DAP	11389602
Area 7 DAP WUE 7 DAP	14239780
RGR 31 DAP	57023021
RGR 31 DAP	57023021
RGR 31 DAP	57023021
RGR 31 DAP	57023021
RGR 25 DAP RGR 36 DAP	61139721
RGR 25 DAP RGR 36 DAP	61139721
RGR 25 DAP RGR 36 DAP	61139721
WUE 8 DAP	70671169
RGR 25 DAP	77004071
RGR 25 DAP	77004071
RGR 31 DAP	77439532
WUE 14- 19 DAP Area 14 -20 DAP	1199928
WUE 14- 19 DAP Area 14 -20 DAP	1199928
Hull Area 49-52 DAP	51251863
RGR 27 DAP	61698343
RGR 27 dap	65622374
RGR 27 DAP	65622374
RGR 43 DAP	69832371
RGR 43 DAP	69832371
RGR 43 DAP	69832371
RGR 43 DAP	69832371
RGR 43 DAP	69832371
RGR 24 DAP	72052186
RGR 27 DAP	74210699
RGR 27 DAP	74210699
Area 12 DAP	74514218
Height 8 DAP	1963989
RGR 41 DAP	16372825
RGR 22 DAP	58326479
RGR 22 DAP	58326479
Hull Area 50 DAP, RGR 15 DAP	73,087,058 (Hull area 50 DAP) 73,091,310 (RGR 15 DAP)
RGR 23 DAP	6702749
Hull Area 21-25 DAP	62989269
Hull Area 21-25 DAP	62989269
RGR 27 DAP	1730801
RGR 23 DAP	1966419
RGR 22 DAP	5663603
RGR 22 DAP	5663603
RGR 27 DAP	13378992
RGR 27 DAP	13378992
RGR 39-40 DAP	382682
RGR 36 DAP	48450391
RGR 24 DAP	55,466,730 55,467,259
RGR 24 DAP	55,466,730 55,467,259
RGR 24 DAP	55,466,730 55,467,259
Hull Area 27-30, 34-35DAP	2934702
Hull Area 27-30, 34-35DAP	2934702
RGR 30 DAP	575183
RGR 30 DAP	575183
Height 2-3 DAP, Hull Area 2-3 DAP	6142090
RGR 18 DAP	53112641
RGR 20 DAP	58474500
RGR 45 DAP	58905676
RGR 45 DAP	58905676
Area 19-20 DAP	60254418
RGR 13 DAP	62617925
RGR 41-42 DAP	54129591
Area 34-38 DAP, WUE 35-36 DAP	55067080
Area 34-38 DAP, WUE 35-36 DAP	55067080
Area 34-38 DAP, WUE 35-36 DAP	55067080
Hull Area 45 DAP, RGR 54-55 DAP	56,526,623 56,500,182
Hull Area 45 DAP, RGR 54-55 DAP	56,526,623 56,500,182
Hull Area 45 DAP, RGR 54-55 DAP	56,526,623 56,500,182
RGR 26 DAP	57601358
Hull Area 37 DAP	4476256
Height 5 DAP	7591313
Height 5 DAP	7591313
RGR 21 DAP	58,585,447 58,585,570
